# Antibody Inhibition of Influenza A Virus Assembly and Release

**DOI:** 10.1101/2023.08.08.552198

**Authors:** Yuanyuan He, Zijian Guo, Sofie Subiaur, Ananya Benegal, Michael D. Vahey

## Abstract

Antibodies are frontline defenders against influenza virus infection, providing protection through multiple complementary mechanisms. Although a subset of monoclonal antibodies (mAbs) have been shown to restrict replication at the level of virus assembly and release, it remains unclear how potent and pervasive this mechanism of protection is, due in part to the challenge of separating this effect from other aspects of antibody function. To address this question, we developed imaging-based assays to determine how effectively a broad range of mAbs against the IAV surface proteins can specifically restrict viral egress. We find that classically neutralizing antibodies against hemagglutinin are broadly multifunctional, inhibiting virus assembly and release at concentrations one- to twenty-fold higher than the concentrations at which they inhibit viral entry. These antibodies are also capable of altering the morphological features of shed virions, reducing the proportion of filamentous particles. We find that antibodies against neuraminidase and M2 also restrict viral egress, and that inhibition by anti-neuraminidase mAbs is only partly attributable to a loss in enzymatic activity. In all cases, antigen crosslinking – either on the surface of the infected cell, between the viral and cell membrane, or both - plays a critical role in inhibition, and we are able to distinguish between these modes experimentally and through a structure-based computational model. Together, these results provide a framework for dissecting antibody multifunctionality that could help guide the development of improved therapeutic antibodies or vaccines, and that can be extended to other viral families and antibody isotypes.
