## Supplemental Table 2 for "Antibody Inhibition of Influenza A Virus Assembly and Release"

### Sheet: Sheet1
PDB ID	Antibody Name	Virus Strain	ψ = +/-30o ϕ = +/-30o θ = 60o+/-30o		ψ = +/-60o ϕ = +/-30o θ = 60o+/-30o		ψ = +/-60o ϕ = +/-60o θ = 60o+/-60o
			cis score	trans score	cis score	trans score	cis score	trans score
1eo8	--	H3N2	0.026742	0.037752	0.040318	0.055439	0.041232	0.092473
1ken	--	H3N2	7.9191e-05	0.30609	0.0002606	0.27963	0.0035699	0.19218
1qfu	--	H3N2	0.046814	0.029083	0.046065	0.043675	0.047065	0.087696
3gbm	CR6261	H5N1	0.0012531	0.0017822	0.0058253	0.0011936	0.039585	0.0010457
3lzf	2D1	H1N1	0.00061448	0.46114	0.0034242	0.34798	0.016327	0.22313
3sdy	CR8020	H3N2	0.0013367	1.1721e-06	0.020919	6.0334e-06	0.028453	1.207e-05
3ztj	FI6v3	H3N2	0.0033307	1e-06	0.036438	1e-06	0.03259	1e-06
4f15	--	H1N1	0.019266	0.047262	0.044164	0.064408	0.080244	0.051198
4fqi	CR9114	H5N1	0.0042682	0.001293	0.005452	0.00090721	0.036789	0.00037642
4fqj	CR8071	B/Florida/4/2006	0.19817	0.00018566	0.1594	0.00063317	0.18209	0.00021902
4fqk	CR8059	B/Brisbane/60/2008	0.10946	0.0036362	0.090553	0.0084231	0.14921	0.0052307
4fqr	C05	H3N2	0.0093509	0.068598	0.0068077	0.088607	0.0080163	0.11032
4gms	S139/1	H3N2	0.21515	0.0021876	0.16294	0.016948	0.10833	0.057515
4gxu	1F1	H1N1	0.057	0.01802	0.038801	0.037141	0.037592	0.090861
4hf5	8F8	H2N2	0.0028332	0.23924	0.011647	0.22432	0.048845	0.17416
4hfu	8M2	H2N2	0.00040302	0.31435	0.0010028	0.29306	0.0039364	0.1929
4hg4	2G1	H2N2	0.036674	0.046871	0.060155	0.079721	0.062292	0.12187
4hkx	CH67	H1N1	8.8493e-05	0.45498	0.00054965	0.36004	0.013729	0.20564
4hlz	C179	H2N2	0.0061515	1.7743e-05	0.029289	1.539e-05	0.051277	9.7242e-06
4kvn	39.29	H3N2	0.15953	1e-06	0.19839	1e-06	0.14935	2.4703e-05
4m5z	5J8	H1N1	5.2623e-05	0.42704	0.00099642	0.34206	0.018111	0.23736
4mhh	H5M9	H5N1	0.0004846	0.15563	0.01214	0.11436	0.022391	0.10221
4nm8	CR8043	H3N2	0.068722	1e-06	0.13071	1e-06	0.11955	1e-06
4o58	F045-092	H3N2	0.00013089	0.3978	0.0010744	0.34196	0.0067976	0.208
4py8	3.1	H1N1	0.0057899	0.0001351	0.021751	9.1346e-05	0.059589	6.9838e-05
4ubd	CT149	H3N2	0.30992	1e-06	0.20079	1e-06	0.20981	1.1904e-06
4xnm	H5.3	H5N1	0.16786	0.0040536	0.11468	0.01233	0.088508	0.049452
4yk4	641 I-9	H1N1	1e-06	0.4204	5.946e-06	0.37713	0.0035008	0.20126
5a3i	FLD194	H5N1	0.078215	0.015697	0.12833	0.055155	0.099259	0.084293
5dum	65C6	H5N1	0.007032	0.16316	0.0095077	0.16535	0.047173	0.11481
5gjs	3E1	H1N1	0.14614	2.1373e-05	0.18147	1e-06	0.14755	8.5488e-06
5ibl	6639	H1N1	0.0015713	0.23297	0.002964	0.216	0.018936	0.18846
5jw3	MEDI8852	H7N3	0.0033461	1e-06	0.032093	1e-06	0.031296	1e-06
5k9k	56.a.09	H3N2	0.0017423	1e-06	0.037798	1e-06	0.034306	1e-06
5k9o	31.b.09	H1N1	0.44293	1e-06	0.27907	1e-06	0.22921	1.1557e-05
5k9q	16.a.26	H3N2	0.29529	1e-06	0.18881	1e-06	0.19437	7.3316e-06
5kan	16.g.07	H3N2	0.2593	1e-06	0.19557	1e-06	0.19682	1.6579e-06
5kaq	31.a.83	H3N2	0.22036	1e-06	0.15344	1e-06	0.18776	2.6075e-06
5ug0	H2897	H1N1	0.00096273	0.30869	0.0015104	0.29279	0.025115	0.19021
5ugy	CH65	H1N1	0.00013522	0.44384	0.00057242	0.40479	0.0096563	0.2433
5v2a	H7.167	H7N9	0.022779	0.043878	0.030218	0.067245	0.031151	0.094682
5w42	H3v-47	H3N2	7.2953e-06	0.00032029	0.0090185	0.00028631	0.016854	0.00050138
5w6g	6649	H1N1	0.0044231	0.084354	0.032253	0.082708	0.040423	0.09187
5wko	27F3	H1N1	0.010484	0.00056528	0.010307	0.00070489	0.063882	0.00024513
5xhv	S40	H1N1	8.4412e-05	0.43553	0.0069649	0.31815	0.021965	0.21798
5xku	HNIgGA6	H7N9	0.01095	0.093087	0.010407	0.12002	0.020774	0.15189
5y2l	AF4H1K1	H3N2	0.00046681	1.9194e-06	0.03324	3.9024e-06	0.0304	7.1514e-06
6a0z	13D4	H5N1	0.00015717	0.44096	0.00099974	0.36904	0.019223	0.21711
6a4k	32D6	H1N1	0.0095244	0.084171	0.0097484	0.091864	0.011792	0.13746
6b3m	70-1F02	H5N1	0.0007861	0.00041395	0.0077484	0.00030951	0.025957	0.00012661
6cnv	SD84H	B/Townsville/202/2008	0.0025196	0.0010817	0.0035454	0.00057351	0.039927	0.00022037
6e3h	S9-3-37	H5N1	3.1315e-05	9.4763e-06	0.0095174	2.1038e-05	0.019646	3.6506e-05
6e4x	S5V2-29	H3N2	7.3882e-06	0.36906	0.0087013	0.2543	0.018206	0.16781
6hjp	FISW84	H1N1	0.01769	1e-06	0.013121	1e-06	0.074116	1e-06
6ii4	L4A-14	H7N9	0.0002419	0.23879	0.00066179	0.24205	0.0015603	0.16523
6ii8	L4B-18	H7N9	0.080182	0.01309	0.057575	0.035188	0.04724	0.07873
6ii9	L3A-44	H7N9	1e-06	0.48107	0.00076166	0.39761	0.0098075	0.23504
6iut	AVFluIgG01	H5N1	0.053512	0.027615	0.065083	0.05732	0.12231	0.04911
6n5d	--	H3N2	0.011084	0.00064412	0.060192	0.00035972	0.054258	0.00051435
6n5e	FL-1066	H3N2	0.012796	0.00028057	0.061592	0.00016543	0.065039	0.00031773
6nz7	429 B01	H3N2	0.12805	1e-06	0.17445	1.1052e-06	0.13127	8.7093e-05
6oc3	FluA-20	H1N1	1.8542e-05	0.32146	0.0041955	0.24268	0.019197	0.15794
6p3r	H5.31	H5N1	0.00018183	0.34731	0.010041	0.24083	0.015885	0.14294
6p3s	H5.28	H5N1	0.00036516	0.084966	0.03148	0.071655	0.022287	0.043704
6pdx	C585	H3N2	0.00019772	0.40719	0.00058457	0.35246	0.0070917	0.20754
6q18	H1244	H1N1	0.00055855	0.3793	0.0015479	0.31039	0.022048	0.18958
6uig	H7.200	H7N9	0.066604	0.0079066	0.099443	0.025222	0.11663	0.013533
6ur5	K03.12	rsH4NBv1	0.0075315	0.12327	0.010047	0.13306	0.024446	0.15754
6wf0	3I14	H3N2	0.0015029	6.9996e-06	0.028703	7.3446e-06	0.03367	5.6842e-05
6whk	--	H1N1	0.035351	0.04894	0.056417	0.093054	0.068139	0.11628
6wiz	54-1G05	H1N1	0.0017899	1e-06	0.033862	1e-06	0.041623	1e-06
6wj1	54-4H03	H1N1	0.0013037	1e-06	0.018972	1e-06	0.03386	1e-06
6wzt	3B10	H3N2	0.0046351	1.7313e-06	0.037039	1.1039e-05	0.042199	5.2819e-05
6xpq	D1 H1-17/H3-14	H3N2	0.00037864	0.0010271	0.0074838	0.00073081	0.02471	0.00046187
6xpr	D2 H1-1/H3-1	H3N2	8.1828e-05	0.43152	0.0045143	0.29602	0.019645	0.18671
6xpx	S1V2-51	H3N2	0.00024245	0.0010117	0.0081604	0.00068099	0.030028	0.002076
6xq2	S8V2-37	H3N2	0.29207	1e-06	0.25497	1.2234e-06	0.18004	1e-06
7jix	--	H1N1	0.018865	0.055871	0.092706	0.081142	0.076999	0.12235
7k37	F005-126	H3N2	8.1883e-05	0.0068572	0.012856	0.0045007	0.015715	0.0055046
7kqg	1272	B/Malaysia/06/2004	0.00069259	0.3958	0.00058186	0.36764	0.022008	0.18632
7u8j	31.a.83	cH4/3	0.32271	1e-06	0.22775	1e-06	0.22562	1.0099e-05
7umm	Ab109	H1N1	2.9933e-05	0.44646	0.0039233	0.3169	0.019637	0.25063
7x6l	28-12	H3N2	2.9883e-05	1e-06	0.015511	1e-06	0.013531	1e-06
